# Structures reveal how the Cas1-2/3 integrase captures, delivers, and integrates foreign DNA into CRISPR loci

**DOI:** 10.1101/2025.06.10.658980

**Authors:** William S. Henriques, Jarrett Bowman, Laina N. Hall, Colin C. Gauvin, Hui Wei, Huihui Kuang, Christina M. Zimanyi, Edward T. Eng, Andrew Santiago-Frangos, Blake Wiedenheft

## Abstract

Cas1 and Cas2 are the hallmark proteins of prokaryotic adaptive immunity. However, these two proteins are often fused to other proteins and the functional association of these fusions often remain poorly understood. Here we purify Cas1 and the Cas2/3 fusion protein from *Pseudomonas aeruginosa*. We determine multiple structures of the Cas1-2/3 complex at distinct stages of CRISPR adaptation. Collectively, these structures reveal a prominent, positively charged channel on one face of the integration complex that captures short fragments of foreign DNA. Foreign DNA binding triggers conformational changes in Cas2/3 that expose new DNA binding surfaces necessary for homing the DNA-bound integrase to specific CRISPR loci. The length of the foreign DNA substrate determines if Cas1-2/3 docks completely onto the CRISPR repeat to successfully catalyze two sequential transesterification reactions required for integration. Taken together, these structures clarify how the Cas1-2/3 proteins orchestrate foreign DNA capture, site-specific delivery, and integration of new DNA into the bacterial genome.

**GRAPHICAL ABSTRACT:** 

**HIGHLIGHTS:**

- A positively charged channel on the Cas1-2/3 complex captures fragments of DNA
- A loop in the RecA1 domain controls access to the Cas3 nuclease active site
- Foreign DNA binding allosterically regulates access to additional DNA binding sites
- Distortion of the CRISPR repeat sequence licenses complete foreign DNA integration
