## Supplementary Table 2 for "Structures reveal how the Cas1-2/3 integrase captures, delivers, and integrates foreign DNA into CRISPR loci"

### Sheet: Sheet1
Type I-F Chains	Other Type	PDB	Other type chain	command	RMSD-pruned	no_pruned_C	RMSD	total-C	Cas2-Dimer-buried-surface-area	Cas2dimer-Cas1-internal-total area	Comments
A,B,E	NA	NA	NA	NA	NA	NA	NA	NA	1181	1929	Both Cas2 subunits interact with Cas1
A:1-96	I-E	4P6I	A	mmaker #2/A to #1/A:1-96	1.133	42	83	8.677	1099	1462
A:1-96	I-A/I-G/III	7EI1	Q	mmaker #3/Q to #1/A:1-96	1.027	58	83	10.492	1499	697	Single Cas2 subunit interacts with Cas1
A:1-96	III	7KFU	A	mmaker #4/A to #1/A:1-96	1.014	31	81	12.266	1510	1239	Single Cas2 subunit interacts with Cas1
A:1-96	II	4QR0	A	mmaker #5/A to #1/A:1-96	1.338	39	77	8.101	1499	NA
