## Supplementary Table 1 for "Structures reveal how the Cas1-2/3 integrase captures, delivers, and integrates foreign DNA into CRISPR loci"

### Sheet: Sheet1
Dataset	Cas1-2/3 Capture	Cas1-2/3 Delivery	Cas1-2/3 + dsDNA fDNA (PAM) + leader + IHF		Cas1-2/3 + dsDNA fDNA (PAM) + leader + IHF
Complex	Cas1-2/3 integrase	Cas1-2/3 integrase and foreign DNA	Cas1-2/3 integration complex, 34 BP PAM, CRISPR leader association	Cas1-2/3 integration complex, 34 BP PAM, first transesterification	Cas1-2/3 integration complex, 32 BP without PAM, CRISPR leader association	Cas1-2/3 integration complex, 32 BP without PAM, first transesterification	Cas1-2/3 integration complex, 32 BP without PAM, full repeat
Data collection and processing
Nominal magnification	81000	96000	36000	36000	36000	36000	36000
Voltage (keV)	300	300	200	200	200	200	200
Electron exposure (e-/A^2	52.51	51.78	65	65	65	65	65
Defocus range (µm)	0.8-2.5	0.9-2.8	0.5-2.5	0.5-2.5	0.5-2.5	0.5-2.5	0.5-2.5
Pixel size (A)	1.0691	0.833	0.576 or 1.152	0.576 or 1.152	1.104	1.152	1.152
Number of frames	40 frames	40 frames	50 frames	50 frames	50 frames	50 frames	50 frames
Total/Accepted micrographs	3944/3293	5403/5552	6677/6389	6677/6389	8064/5462	8064/5462	8064/5462
Symmetry imposed	C2	C1	C1	C1	C1	C1	C1
Initial particle images (no.)	1,716,883 (Template picker)	1,083,100 (crYolo)	1,495,601 (Template picker)	1,495,601 (Template picker)	719626	719626	719626
Final particle images (no.)	303,250 (J411)	28665	116378	155981	121485	131056	93957
Map resolution (A)	3.5	3.31	3.9	3.99	3.92	3.89	3.79
FSC Threshold	0.143	0.143	0.143	0.143	0.143	0.143	0.143
Map resolution range (A)	2.8-5.1	1.77-41.78
Refinement
Initial model used (PDB code)	Alphafold 3	Alphafold 3
Model resolution (A)	3.3	3.3
Fsc treshold	0.143	0.143
Map sharpening B factor (A2)	NA	NA
Model composition
Non-hydrogen atoms	24,446 (0)	34,725 (16,472 Hyrdogens)
Protein residues	3340	2322
Nucleotides	0	59
B factors (A^2) (min/max/mean)
Protein	11.63/121.16/51.46	4.68/236.79/92.51
Nucleotides	NA	0/261.75/87.85
R.M.S deviations
Bond lengths (# > 4σ)	0.003 (0)	0.005 (0)
Bond angles (# > 4σ)	0.585 (12)	0.561 (2)
Validation
MolProbity Score	1.56	1.61
Clashscore	5.78	5.88
Poor rotamers (%)	0.14	0.39
Ramachandran plot
Favored	96.31	95.88
Allowed	3.39	4.12
Disallowed	0.3	0
